# Consequences of Cancer on Zebrafish *Danio rerio*: Insights into Sex Determination, Sex Ratio, and Offspring Survival

**DOI:** 10.1101/2024.02.08.579516

**Authors:** Justine Boutry, Mathieu Douhard, Klara Asselin, Antoine M. Dujon, Jordan Meliani, Olivier De Backer, Delphine Nicolas, Aaron G. Schultz, Peter A. Biro, Christa Beckmann, Laura Fontenille, Karima Kissa, Beata Ujvari, Frédéric Thomas

## Abstract

Offspring sex ratio has been proposed as an indicator of the risk of developing certain cancers in humans, but offspring sex ratio may also be a consequence of the disease. In this study, we delve into this subject using the fish *Danio rerio* as a model system. First, we explore whether inducing skin cancer at an early stage of the host’s life (embryonic stage) has the potential to influence sex determination and/or sex-specific mortality. Second, we investigate whether the sex ratio in offspring produced by tumor-bearing adult females differs from that of healthy females. Third, we compare the survival (until sexual maturity) of offspring produced by cancerous and non-cancerous females. We found that skin cancer did not influence sex ratio in both experiments. However, consistent with previous studies on other model systems, the survival of offspring from cancerous females was higher, suggesting that diseased females allocate more resources to current reproductive efforts compared to their healthy counterparts. This study makes a significant contribution to our understanding of the ecological and evolutionary consequences of host-tumor interactions in animals.
