## Supplementary material for "Consequences of Cancer on Zebrafish *Danio rerio*: Insights into Sex Determination, Sex Ratio, and Offspring Survival": Data of the F0 fish

Exp	Aquarium	GFP	Nb_male	Nb_Female	Nb_tot
Exp1	11	Pos	4	11	15
Exp1	12	Neg	17	16	33
Exp2	1	Pos	6	10	16
Exp2	2	Neg	13	13	26
Exp2	3	Pos	7	12	19
Exp2	4	Neg	11	14	25
Exp2	5	Pos	11	8	19
Exp2	6	Neg	14	9	23
Exp2	7	Pos	11	10	21
Exp2	8	Neg	14	11	25
Exp2	9	Pos	8	9	17
Exp2	10	Neg	16	10	26
Exp3	14	Pos	11	8	20
Exp3	15	Pos	13	9	22
Exp3	16	Neg	13	11	24
Exp3	17	Neg	10	13	23
Exp3	18	Neg	12	11	23
