## Supplementary material for "Consequences of Cancer on Zebrafish *Danio rerio*: Insights into Sex Determination, Sex Ratio, and Offspring Survival": Data of the F1 fish

Rep	Breeding_date	GFP	parent	Nb_tenta	Total	males	femelles	Nb_eclo_3d
1	210408	pos	1	1	50	20	30	143
1	210408	pos	2	1	85	21	64	124
1	210408	pos	3	1	91	32	59	272
1	210408	pos	4	4	36	20	16	98
1	210408	pos	5	5	104	59	45	183
1	210420	pos	6	4	35	30	5	126
1	210408	neg	1	2	32	15	17	119
1	210408	neg	2	2	23	12	11	130
1	210408	neg	3	2	22	7	15	67
1	210408	neg	4	3	30	17	13	141
1	210408	neg	5	4	42	24	18	121
1	210427	neg	6	2	35	19	16	162
1	210527	neg	7	2	11	5	6	94
1	210527	neg	8	2	22	14	8	113
1	210527	neg	9	2	50	24	26	167
1	210511	neg	10	2	69	41	28	217
3	220201	pos	1b	NA	50	28	22	234
3	220201	pos	2b	NA	50	27	23	175
3	220202	pos	3b	NA	51	24	27	114
3	220202	pos	4b	NA	25	12	13	98
3	220210	pos	5b	NA	59	28	31	126
3	220210	pos	6b	NA	47	18	29	309
3	220218	pos	7b	10	43	23	20	153
3	220221	pos	8b	NA	25	11	14	102
3	220221	pos	9b	NA	57	30	27	140
3	220201	neg	1nb	6	25	14	11	78
3	220202	neg	2nb	NA	49	25	24	122
3	220202	neg	3nb	NA	18	10	8	123
3	220202	neg	4nb	NA	23	10	13	138
3	220210	neg	5nb	NA	57	26	31	213
3	220210	neg	6nb	NA	52	26	26	158
3	220210	neg	7nb	NA	53	21	32	160
3	220210	neg	8nb	NA	54	27	27	148
3	220118	neg	9nb	7	29	16	13	92
3	220221	neg	10nb	5	55	26	29	149
